# Whole-Genome Enrichment and Sequencing of *Chlamydia trachomatis* Directly from Patient Clinical Vaginal and Rectal Swabs

**DOI:** 10.1101/2020.09.04.282459

**Authors:** Katherine E. Bowden, Sandeep J. Joseph, John Cartee, Noa Ziklo, Damien Danavall, Brian H. Raphael, Timothy D. Read, Deborah Dean

## Abstract

*Chlamydia trachomatis* is the most prevalent cause of bacterial sexually transmitted infections (STIs) worldwide. U.S. cases have been steadily increasing for more than a decade in both the urogenital tract and rectum. *C. trachomatis* is an obligate intracellular bacterium that is not easily cultured, limiting the capacity for genome studies to understand strain diversity and emergence among various patient populations globally. While Agilent SureSelect^XT^ target-enrichment RNA bait libraries have been developed for whole-genome enrichment and sequencing of *C. trachomatis* directly from clinical urine, vaginal, conjunctival and rectal samples, efficiencies are only 60-80% for ≥95-100% genome coverage. We therefore re-designed and expanded the RNA bait library to augment enrichment of the organism from clinical samples to improve efficiency. We describe the expanded library, the limit of detection for *C. trachomatis* genome copy input, and the 100% efficiency and high-resolution of generated genomes where genomic recombination among paired vaginal and rectal specimens from four patients was identified. This workflow provides a robust approach for discerning genomic diversity and advancing our understanding of the molecular epidemiology of contemporary *C. trachomatis* STIs across sample types, among geographic populations, sexual networks, and outbreaks associated with proctitis/proctocolitis among women and men who have sex with men.

**Importance:** *Chlamydia trachomatis* is an obligate intracellular bacterium that is not easily cultured, and there is limited information on rectal *C. trachomatis* transmission and its impact on morbidity. To improve efficiency of previous studies involving whole genome target enrichment and sequencing of *C. trachomatis* directly from clinical urine, vaginal, conjunctival, and rectal specimens, we expanded the RNA bait library to augment enrichment of the organism from clinical samples. We demonstrate an increased efficiency in the percentage of reads mapping to *C. trachomatis*. We show the new system is sensitive for near identical genomes of *C. trachomatis* from two body sites in four women. Further, we provide a robust genomic epidemiologic approach to advance our understanding of *C. trachomatis* strains causing ocular, urogenital and rectal infections, and to explore geo-sexual networks, outbreaks of colorectal infections among women and men who have sex with men, and the role of these strains in morbidity.
