## Supplementary Table 1 for "Whole-Genome Enrichment and Sequencing of *Chlamydia trachomatis* Directly from Patient Clinical Vaginal and Rectal Swabs"

### Sheet: Sheet1
Supplementary Table 1: Primers used for PCR amplification and sequencing of the entire C. trachomatis plasmid for each patient sample set.
Fragment	PCR primer	PCR primer sequence (5'-3')	Fragment size (bp)	Sequencing primer	Sequencing primer sequence (5'-3')
Fragment 1	F1_Forward	AACTCTTGGTGGTAGACTTTGCA	1751	F1_Reverse_seq1	TGACTTGTTGTTACAGGAATCCCT
	F1_Reverse	AACAAGTTCGAGCAGCAAGC		Same as F1_Reverse
Fragment 2	F2_Forward	GCTTGCTGCTCGAACTTGTT	1750	Same as F2_Forward
	F2_Reverse	TGTAATACCGAAGAGAAAACCGA		Same as F2_Reverse
Fragment 3	F3_Forward	CATGGATCGGTTTTCTCTTCGG	1900	Same as F3_Forward
	F3_Reverse	CCCATACCACACCGCTTTCT		Same as F3_Reverse
Fragment 4	F4_Forward	CGTATTCATTACGTGTAGGCGG	1474	Same as F4_Forward
	F4_Reverse	TCGATCCAAACTCTGACTTTCCT		Same as F4_Reverse
Fragment 5	F5_Forward	ACTCTCAGAGGACAACGTGA	828	Same as F5_Forward
	F5_Reverse	TCTCTCTCGTAAAATCAAATCCCT		Same as F5_Reverse
