## Supplementary Table 2 for "Whole-Genome Enrichment and Sequencing of *Chlamydia trachomatis* Directly from Patient Clinical Vaginal and Rectal Swabs"

### Sheet: Sheet1
Supplementary Data S3: List of Chlamydia trachomatis genomes and their NCBI/SRA accession ids used for reconstructing the global phylogenetic tree and subsequent putative recombination detection analysis
Sample Id	ompA genotype	NCBI/SRA Accession Ids
Ja_107R	Ja	PRJNA609714
Ja_107V	Ja	PRJNA609714
Ja_192R	Ja	PRJNA609714
Ja_192V	Ja	PRJNA609714
G_72R	G	PRJNA609714
G_72V	G	PRJNA609714
G_98R	G	PRJNA609714
G_98V	G	PRJNA609714
A_2497	A	nc_017437.1
A_2497_1	A	nc_016798.1
A_363	A	nc_020966.1
A_5291	A	nc_020939.1
A_7249	A	nc_020944.1
A_HAR13	A	nc_007429.1
B_Jali20	B	nc_012686.1
B_TZ1A828	B	nc_012687.1
C_TW3	C	nc_023060.1
chxRP1H1	D	nz_cp020537.1
chxRP4D10	D	nz_cp020536.1
chxRP4F1	D	nz_cp020535.1
D_13-96	Da	nc_022119.1
D_2923	Da	ACFJ01000001
D_2s	D	SRA051544.1
D_43nl	D	SRA051526.1
D_84s	D	SRA051539.1
D_CS637_11	D	nz_cp007131.1
D_SotonD5	D	nc_020943.1
D_UW3	D	AE001273
D-EC	D	nc_017434.1
D-LC	D	nc_017436.1
E_11023	E	nc_017431.1
E_150	E	nc_017439.1
E_5s	E	SRA051547.1
E_Bour	E	nc_020971.1
E_CS1025_11	E	nz_cp010567.1
E_DK20	E	nz_cp015304.1
E_IU824	E	nc_020511.1
E_IU888	E	nc_020512.1
E_SotonE4	E	nc_020969.1
E_SW3	E	nc_017952.1
E-103	E	nz_cp015294.1
E-160	E	nz_cp015296.1
E-32931	E	nz_cp015302.1
E-547	E	nz_cp015298.1
E-8873	E	nz_cp015300.1
F_1	F	SRA051574.1
F_11-96	F	nc_022107.1
F_1-93	F	nc_022117.1
F_38nL	E	SRA051469.2
F_6-94	F	nc_022118.1
F_70	F	ABYF01000001
F_CS847_08	F	nz_cp010569.1
F_SW4	F	nc_017951.1
F_SW5	F	nc_017953.1
F-6068	F	nz_cp015306.1
G_11074	G	nc_017440.1
G_11222	G	nc_017430.1
G_9301	G	nc_017432.1
G_9768	G	nc_017429.1
G_SotonG1	G	nc_020941.1
G_UW57	G	SRA051545.1
H_18s	H	SRA051541.1
H_UW4	H	SRA051548.1
Ia_CS190_96	Ia	nz_cp010571.1
Ia_SotonIa1	Ia	nc_020970.1
Ia_SotonIa3	Ia	nc_020940.1
Ia_UW202	Ia	SRA051537.1
J_31-98	J	nc_022121.1
J_6276	J	nc_021892.1
Ja_26s	F	SRA051540.1
Ja_47nL	Ja	SRA051542.1
K_SotonK1	K	nc_020965.1
L1_115	L2	nc_020929.1
L1_224	L2	nc_020973.1
L1_440	L1	nc_020937.1
L2_434BU	L2	nc_021052.1
L2_SF25667	L2	nc_020930.1
L2b_795	L2b	nc_020938.1
L2b_8200	L2b	nc_020945.1
L2b_Ams1	L2b	nc_020933.1
L2b_CS19_08	L2b	nz_cp009923.1
L2b_CS784_08	L2b	nz_cp009925.1
L2b_UCH1	L2b	nc_010280.2
L2b_UCH2	L2b	nc_020931.1
L2C	L2c	nc_015744.1
L3_404	L3	nc_020974.1
QH111L	Ba	nz_cp018052.1
SQ01	J	nz_cp017740.1
SQ02	J	nz_cp017741.1
SQ05	J	nz_cp017742.1
SQ09	Ia	nz_cp017736.1
SQ10	Ia	nz_cp017737.1
SQ12	Ia	nz_cp017738.1
SQ14	Ia	nz_cp017739.1
SQ15	K	nz_cp017745.1
SQ19	K	nz_cp017746.1
SQ20	H	nz_cp017732.1
SQ24	H	nz_cp017733.1
SQ25	Ja	nz_cp017743.1
SQ29	Da	nz_cp017731.1
SQ32	Da	nz_cp017730.1
Sweden2	E	nc_017441.1
