## Supplementary Table 3 for "Whole-Genome Enrichment and Sequencing of *Chlamydia trachomatis* Directly from Patient Clinical Vaginal and Rectal Swabs"

### Sheet: Sheet1
Lineages/Clinical sample	Total # of SNPs inside putative recombination sites (homoplasious SNPs)	Total # of SNPs outside putative recombination sites	r/m	rho/teta	Putative Recombinant sites	Start genomic cordinates	End genomic cordinates	# of homoplasious snps within the putative recombinant sites	Genes present within the predicted putative recombinant sites
Prevalent - 192R-192V	419	139	3.014	0.0431	Block 1	90931	98123	21	smpB (CT_076), Thiamine biosynthesis lipoprotein (CT_077), folD(CT_078), Hypothetical Protein (CT_079),ltuB (CT_080), hypothetical protein (CT_081), hypothetical protein (CT_082),hypothetical protein (CT_083), phospholipase (CT_084) and decarboxylase (CT_085)
					Block 2	313243	366721	222	gcsH(CT_282),hypothetical protein (CT_283), phospholipase D (CT_284) lplA_1 (CT_285), clpC (CT_286), MnmA (CT_287), hypothetical protein (CT_288), hypothetical protein (CT_289), plsN_1 (CT_290), dut (CT_292), accD (CT_293), sodM (CT_294), mrsA_1 (CT_295), hypothetical protein (CT_296), rnc (CT_297), radA (CT_298), hemC (CT_299), hypothetical protein (CT_300), pknD (CT_301), valS (CT_302), hypothe…
					Block 3	404379	407297	13	def (CT_353), kgsA (CT_354), hypothetical protein (CT_355), yyaL (CT_356)
					Block 4	439342	446179	16	yclF (CT_385), hypothetical protein (CT_386), hypothetical protein (CT_387), hypothetical protein (CT_388), hypothetical protein (CT_389), aspC (CT_390), ABC transporter substrate-binding protein (CT_391)
					Block 5	755205	756077	11	DNA topoisomerase IV subunit A
					Block 6	768836	781753	136	Type III secretion system protein (CT_672), pkn5 (CT_673), yscC (CT_674), karG (CT_675), protein-arginine kinase activator protein (CT_676), rrf (CT_677), pyrH (CT_678), tsf (CT_679), rs2 (CT_680), ompA (CT_681) and pbpB (CT_682)
Prevalent -107R 107V	260	45	5.777	0.1111	Block1	425626	426421	7	porin (CT_372), pyruvoyl-dependent arginine decarboxylase (CT_373)
					Block 2	732506	738362	10	recC (CT_640), ygeD (CT_641), hypothetical protein (CT_642), topA (CT_643)
					Block 3	754335	756077	14	sfhB (CT_658), hypothetical protein (CT_659), DNA topoisomerase IV subunit A (CT_660),
					Block 4	764505	782188	157	hypothetical protein (CT_668), yscN (CT_669), hypothetical protein (CT_670), hypothetical protein (CT_671), Type III secretion system protein (CT_672), pkn5 (CT_673), yscC (CT_674), karG (CT_675), protein-arginine kinase activator protein (CT_676), rrf (CT_677), pyrH (CT_678), tsf (CT_679), rs2 (CT_680), ompA (CT_681) and pbpB (CT_682)
					Block 5	1018158	1026863	72	xerD (CT_864), hypothetical protein (CT_865), glgB (CT_866), deubiquitinase (CT_867), deubiquitinase (CT_868), pmpE (CT_869)
Non-prevalent - 72R 72V	213	56	3.8035	0.05357	Block 1	790402	811640	95	parB (CT_688), dppF (CT_689), dppD (CT_690), hypothetical protein (CT_691), phosphate permease (CT_691), pgk (CT_693), hypothetical protein (CT_694), hypothetical protein (CT_695), hypothetical protein (CT_696), nth (CT_697), tRNA modification GTPase (CT_698), psdD (CT_699), hypothetical protein (CT_700), secA_2 (CT_701), hypothetical protein (CT_702), GTPase Der (CT_703), pcnB_2 (CT_704), clpX (…
					Block 2	818795	820024	7	mreB (CT_709), pckA (CT_710)
					Block 3	825543	853694	111	porB (CT_713), gpdA (CT_714), UDP-N_acetylglucosamine pyrophosphorylase (CT_715), hypothetical protein (CT_716), Type III secretion system ATP synthase (CT_717), hypothetical protein (CT_718), type III secretion system protein (CT_719), hypothetical protein (CT_720), yfhO_2 (CT_721),pgm (CT_722), yjbC (CT_723), hypothetical protein (CT_724), birA (CT_725), cell division protein (CT_726), zntA (CT…
Non-prevalen - 98V 98R	21	32	0.6562	0.0312	Block 1	120752	135523	21	hypothetical protein (CT_105), yceC (CT_106), muLY (CT_107), hypothetical protein (CT_108), hypothetical protein (CT_109), groEL_1 (CT_110), groES (CT_111), pepF (CT_112), clpB (CT_113), hypothetical protein (CT_714), inclusison membrane protein D (CT_115)
